# Estimation of swine movement network at farm level in the US from the Census of Agriculture data

**DOI:** 10.1101/488767

**Authors:** Sifat A. Moon, Tanvir Ferdousi, Adrian Self, Caterina M. Scoglio

## Abstract

Swine movement networks among farms/operations are an important source of information to understand and prevent the spread of diseases, nearly nonexistent in the United States. An understanding of the movement networks can help the policymakers in planning effective disease control measures. The objectives of this work are: 1) estimate swine movement probabilities at the county level from comprehensive anonymous inventory and sales data published by the United States Department of Agriculture - National Agriculture Statistics Service database, 2) develop a network based on those estimated probabilities, and 3) analyze that network using network science metrics. First, we use a probabilistic approach based on the maximum entropy method to estimate the movement probabilities among different swine populations. Then, we create a swine movement network using the estimated probabilities for the counties of the central agricultural district of Iowa. The analysis of this network has found evidence of small-world phenomenon. Our study suggests that the US swine industry may be vulnerable to infectious disease outbreaks because of the small-world structure of its movement network. Our system is easily adaptable to estimate movement networks for other sets of data, farm animal production systems, and geographic regions.
