## Supplementary material for "Estimation of swine movement network at farm level in the US from the Census of Agriculture data"

### Sheet: Sheet1
Central district	statenumber	pig population	size1	size2	size3	size4	size5	size6	size7	Farm	NoOfFarmesIn1	NoOfFarmesIn2	NoOfFarmesIn3	NoOfFarmesIn4	NoOfFarmesIn5	NoOfFarmesIn6	NoOfFarmesIn7	latitude	longitude
Boone	8	135403	69	98	100	100	499	532	134005	50	7	2	2	1	1	1	36	42.0386	-93.9391
Dallas	25	57290	33	98	99	629	598	3112	52721	30	4	2	1	4	2	6	11	41.6853	-94.0407
Grundy	38	199917	20	0	0	199	1314	2954	195430	56	1	0	1	1	4	5	44	42.4033	-92.7903
Hamilton	40	647537	96	0	0	505	1154	1051	644731	68	4	0	0	3	4	2	55	42.3908	-93.7092
Hardin	42	720009	47	92	198	0	3151	2148	714373	98	11	3	2	0	11	3	68	42.39	-93.2411
jasper	50	209509	85	25	230	131	3295	1690	204053	73	10	1	3	1	10	3	45	41.6857	-93.053
marshall	64	181741	24	0	99	200	814	7924	172680	63	1	0	1	2	2	14	43	42.0417	-92.9815
polk	77	5475	99	0	0	0	400	971	4005	16	11	0	0	0	2	1	2	41.6843	-93.5697
poweshiek	79	87330	9	0	0	303	1158	0	85860	27	9	0	0	2	4	0	12	41.6845	-92.5229
story	85	77182	82	25	99	380	2577	7033	66986	54	13	1	1	3	9	11	16	42.0375	-93.4661
tama	86	93899	66	49	198	0	362	7559	85665	51	10	1	2	0	1	12	25	42.0748	-92.5294
webster	94	185596	50	0	50	398	2007	1280	181811	55	8	0	1	2	6	2	36	42.4344	-94.1792
