## Supplementary material for "Estimation of swine movement network at farm level in the US from the Census of Agriculture data"

### Sheet: Sheet1
Id	pign	sizeg	county
1	1	1	1
2	12	1	1
3	3	1	1
4	15	1	1
5	20	1	1
6	8	1	1
7	9	1	1
8	49	2	1
9	49	2	1
10	50	3	1
11	50	3	1
12	100	4	1
13	499	5	1
14	532	6	1
15	4511	7	1
16	1251	7	1
17	3206	7	1
18	1243	7	1
19	4520	7	1
20	5881	7	1
21	1935	7	1
22	2715	7	1
23	2891	7	1
24	2623	7	1
25	1175	7	1
26	4705	7	1
27	1889	7	1
28	9497	7	1
29	1414	7	1
30	2577	7	1
31	1432	7	1
32	3354	7	1
33	2376	7	1
34	2997	7	1
35	2019	7	1
36	4596	7	1
37	8305	7	1
38	3681	7	1
39	4849	7	1
40	6509	7	1
41	2192	7	1
42	1208	7	1
43	2705	7	1
44	2845	7	1
45	3004	7	1
46	1698	7	1
47	3811	7	1
48	4678	7	1
49	8543	7	1
50	11170	7	1
51	4	1	2
52	10	1	2
53	7	1	2
54	12	1	2
55	49	2	2
56	49	2	2
57	99	3	2
58	117	4	2
59	188	4	2
60	180	4	2
61	144	4	2
62	370	5	2
63	228	5	2
64	514	6	2
65	582	6	2
66	509	6	2
67	504	6	2
68	503	6	2
69	501	6	2
70	4831	7	2
71	2551	7	2
72	3410	7	2
73	1137	7	2
74	4155	7	2
75	2256	7	2
76	1655	7	2
77	1676	7	2
78	22405	7	2
79	2500	7	2
80	6146	7	2
81	20	1	3
82	199	4	3
83	199	4	3
84	379	5	3
85	420	5	3
86	217	5	3
87	298	5	3
88	562	6	3
89	739	6	3
90	524	6	3
91	539	6	3
92	590	6	3
93	6786	7	3
94	5594	7	3
95	1168	7	3
96	2264	7	3
97	9745	7	3
98	8708	7	3
99	1205	7	3
100	1069	7	3
101	2330	7	3
102	2010	7	3
103	2232	7	3
104	6722	7	3
105	1328	7	3
106	4446	7	3
107	1613	7	3
108	2790	7	3
109	1266	7	3
110	1984	7	3
111	10184	7	3
112	2795	7	3
113	5224	7	3
114	3068	7	3
115	1316	7	3
116	6034	7	3
117	8004	7	3
118	19316	7	3
119	3612	7	3
120	4524	7	3
121	5642	7	3
122	1609	7	3
123	5221	7	3
124	1449	7	3
125	1476	7	3
126	1189	7	3
127	8580	7	3
128	3178	7	3
129	1824	7	3
130	6048	7	3
131	3760	7	3
132	2471	7	3
133	7063	7	3
134	6477	7	3
135	3456	7	3
136	8646	7	3
137	24	1	4
138	24	1	4
139	24	1	4
140	24	1	4
141	161	4	4
142	167	4	4
143	177	4	4
144	313	5	4
145	205	5	4
146	290	5	4
147	346	5	4
148	504	6	4
149	547	6	4
150	19009	7	4
151	35073	7	4
152	2399	7	4
153	15027	7	4
154	2353	7	4
155	3549	7	4
156	13621	7	4
157	1243	7	4
158	9260	7	4
159	1845	7	4
160	16401	7	4
161	4561	7	4
162	11850	7	4
163	6249	7	4
164	1710	7	4
165	2916	7	4
166	26068	7	4
167	5901	7	4
168	6062	7	4
169	39541	7	4
170	14304	7	4
171	1165	7	4
172	3594	7	4
173	33637	7	4
174	8291	7	4
175	8312	7	4
176	10582	7	4
177	35245	7	4
178	4319	7	4
179	4038	7	4
180	18216	7	4
181	14145	7	4
182	15787	7	4
183	24404	7	4
184	27135	7	4
185	14815	7	4
186	1363	7	4
187	3870	7	4
188	5987	7	4
189	1991	7	4
190	8705	7	4
191	1327	7	4
192	21803	7	4
193	13372	7	4
194	15148	7	4
195	1826	7	4
196	8462	7	4
197	11503	7	4
198	2510	7	4
199	5819	7	4
200	5468	7	4
201	34119	7	4
202	18224	7	4
203	2181	7	4
204	18426	7	4
205	1	1	5
206	1	1	5
207	4	1	5
208	4	1	5
209	2	1	5
210	2	1	5
211	4	1	5
212	13	1	5
213	5	1	5
214	5	1	5
215	6	1	5
216	29	2	5
217	28	2	5
218	35	2	5
219	99	3	5
220	99	3	5
221	261	5	5
222	320	5	5
223	374	5	5
224	230	5	5
225	211	5	5
226	231	5	5
227	421	5	5
228	320	5	5
229	306	5	5
230	202	5	5
231	276	5	5
232	939	6	5
233	520	6	5
234	689	6	5
235	5258	7	5
236	10868	7	5
237	20332	7	5
238	19045	7	5
239	3290	7	5
240	2418	7	5
241	2306	7	5
242	10597	7	5
243	12067	7	5
244	36528	7	5
245	4498	7	5
246	1553	7	5
247	1977	7	5
248	3053	7	5
249	24440	7	5
250	17434	7	5
251	3729	7	5
252	1442	7	5
253	4215	7	5
254	12409	7	5
255	13874	7	5
256	7104	7	5
257	5596	7	5
258	17453	7	5
259	11812	7	5
260	2254	7	5
261	13380	7	5
262	1171	7	5
263	8038	7	5
264	1925	7	5
265	10710	7	5
266	4165	7	5
267	7128	7	5
268	3354	7	5
269	5447	7	5
270	12853	7	5
271	2428	7	5
272	16971	7	5
273	20038	7	5
274	19450	7	5
275	17558	7	5
276	15153	7	5
277	1523	7	5
278	7183	7	5
279	10484	7	5
280	12450	7	5
281	33734	7	5
282	1557	7	5
283	40205	7	5
284	9944	7	5
285	20793	7	5
286	2790	7	5
287	7392	7	5
288	3572	7	5
289	3556	7	5
290	1704	7	5
291	5399	7	5
292	17945	7	5
293	11397	7	5
294	2467	7	5
295	2250	7	5
296	15067	7	5
297	17448	7	5
298	7291	7	5
299	5141	7	5
300	5405	7	5
301	15507	7	5
302	36849	7	5
303	14	1	6
304	8	1	6
305	6	1	6
306	6	1	6
307	9	1	6
308	2	1	6
309	11	1	6
310	17	1	6
311	11	1	6
312	1	1	6
313	25	2	6
314	93	3	6
315	80	3	6
316	57	3	6
317	131	4	6
318	272	5	6
319	391	5	6
320	284	5	6
321	461	5	6
322	222	5	6
323	215	5	6
324	404	5	6
325	386	5	6
326	238	5	6
327	423	5	6
328	524	6	6
329	524	6	6
330	642	6	6
331	2935	7	6
332	1746	7	6
333	4923	7	6
334	1887	7	6
335	2264	7	6
336	8798	7	6
337	2354	7	6
338	2833	7	6
339	2056	7	6
340	1787	7	6
341	3356	7	6
342	3501	7	6
343	3962	7	6
344	5079	7	6
345	1057	7	6
346	2013	7	6
347	1774	7	6
348	1344	7	6
349	1277	7	6
350	1867	7	6
351	22100	7	6
352	3762	7	6
353	3220	7	6
354	2984	7	6
355	4959	7	6
356	1205	7	6
357	2351	7	6
358	13511	7	6
359	1544	7	6
360	3238	7	6
361	2370	7	6
362	4786	7	6
363	2666	7	6
364	5641	7	6
365	6812	7	6
366	8912	7	6
367	12772	7	6
368	4081	7	6
369	17298	7	6
370	3367	7	6
371	1141	7	6
372	9418	7	6
373	4961	7	6
374	2637	7	6
375	1506	7	6
376	24	1	7
377	99	3	7
378	100	4	7
379	100	4	7
380	357	5	7
381	457	5	7
382	689	6	7
383	567	6	7
384	509	6	7
385	514	6	7
386	540	6	7
387	520	6	7
388	708	6	7
389	601	6	7
390	616	6	7
391	512	6	7
392	518	6	7
393	610	6	7
394	506	6	7
395	515	6	7
396	3702	7	7
397	2832	7	7
398	1725	7	7
399	4374	7	7
400	3432	7	7
401	10707	7	7
402	15513	7	7
403	3166	7	7
404	1682	7	7
405	1496	7	7
406	3473	7	7
407	2002	7	7
408	3934	7	7
409	5298	7	7
410	3533	7	7
411	3404	7	7
412	8754	7	7
413	2222	7	7
414	2860	7	7
415	2708	7	7
416	2150	7	7
417	4657	7	7
418	1310	7	7
419	4305	7	7
420	2709	7	7
421	5539	7	7
422	3242	7	7
423	3294	7	7
424	1665	7	7
425	12567	7	7
426	1300	7	7
427	2202	7	7
428	1108	7	7
429	3260	7	7
430	2089	7	7
431	4134	7	7
432	2013	7	7
433	11549	7	7
434	2931	7	7
435	5485	7	7
436	1740	7	7
437	2258	7	7
438	4357	7	7
439	13	1	8
440	4	1	8
441	3	1	8
442	18	1	8
443	11	1	8
444	8	1	8
445	2	1	8
446	9	1	8
447	2	1	8
448	16	1	8
449	13	1	8
450	200	5	8
451	200	5	8
452	971	6	8
453	2904	7	8
454	1101	7	8
455	1	1	9
456	1	1	9
457	1	1	9
458	1	1	9
459	1	1	9
460	1	1	9
461	1	1	9
462	1	1	9
463	1	1	9
464	145	4	9
465	158	4	9
466	271	5	9
467	209	5	9
468	434	5	9
469	245	5	9
470	3215	7	9
471	4789	7	9
472	16092	7	9
473	2762	7	9
474	7056	7	9
475	2708	7	9
476	1191	7	9
477	7458	7	9
478	3051	7	9
479	11229	7	9
480	9607	7	9
481	16703	7	9
482	1	1	10
483	3	1	10
484	9	1	10
485	5	1	10
486	2	1	10
487	7	1	10
488	7	1	10
489	16	1	10
490	3	1	10
491	5	1	10
492	11	1	10
493	8	1	10
494	3	1	10
495	25	2	10
496	99	3	10
497	137	4	10
498	138	4	10
499	105	4	10
500	487	5	10
501	228	5	10
502	284	5	10
503	228	5	10
504	260	5	10
505	230	5	10
506	348	5	10
507	286	5	10
508	226	5	10
509	570	6	10
510	844	6	10
511	522	6	10
512	722	6	10
513	617	6	10
514	924	6	10
515	542	6	10
516	576	6	10
517	557	6	10
518	515	6	10
519	643	6	10
520	7437	7	10
521	1191	7	10
522	11139	7	10
523	1322	7	10
524	4485	7	10
525	3000	7	10
526	4022	7	10
527	1430	7	10
528	4600	7	10
529	2437	7	10
530	3807	7	10
531	5071	7	10
532	5795	7	10
533	5574	7	10
534	2181	7	10
535	3497	7	10
536	7	1	11
537	4	1	11
538	3	1	11
539	8	1	11
540	23	1	11
541	2	1	11
542	2	1	11
543	11	1	11
544	1	1	11
545	5	1	11
546	49	2	11
547	99	3	11
548	99	3	11
549	362	5	11
550	590	6	11
551	579	6	11
552	764	6	11
553	631	6	11
554	608	6	11
555	658	6	11
556	536	6	11
557	513	6	11
558	981	6	11
559	531	6	11
560	586	6	11
561	582	6	11
562	2454	7	11
563	1236	7	11
564	1557	7	11
565	5337	7	11
566	2082	7	11
567	1778	7	11
568	1106	7	11
569	7518	7	11
570	1912	7	11
571	1789	7	11
572	1979	7	11
573	4388	7	11
574	2914	7	11
575	5846	7	11
576	1139	7	11
577	5195	7	11
578	4262	7	11
579	2029	7	11
580	1204	7	11
581	6587	7	11
582	1134	7	11
583	5822	7	11
584	7256	7	11
585	1223	7	11
586	7918	7	11
587	8	1	12
588	2	1	12
589	6	1	12
590	6	1	12
591	11	1	12
592	2	1	12
593	10	1	12
594	6	1	12
595	50	3	12
596	199	4	12
597	199	4	12
598	203	5	12
599	370	5	12
600	318	5	12
601	472	5	12
602	440	5	12
603	204	5	12
604	569	6	12
605	711	6	12
606	4626	7	12
607	15492	7	12
608	3001	7	12
609	5767	7	12
610	2629	7	12
611	3292	7	12
612	1648	7	12
613	2363	7	12
614	1015	7	12
615	2238	7	12
616	8898	7	12
617	7917	7	12
618	7151	7	12
619	4684	7	12
620	4155	7	12
621	1492	7	12
622	7241	7	12
623	1134	7	12
624	4063	7	12
625	3137	7	12
626	3757	7	12
627	13650	7	12
628	5999	7	12
629	12768	7	12
630	3327	7	12
631	3347	7	12
632	1795	7	12
633	6964	7	12
634	11690	7	12
635	7909	7	12
636	1178	7	12
637	8432	7	12
638	3392	7	12
639	2647	7	12
640	1683	7	12
641	1331	7	12
